# A CDK1 phospho-switch reprograms TRAIP to unload replisomes in mitosis

**DOI:** 10.1101/2024.11.30.626186

**Authors:** Geylani Can, Maksym Shyian, Archana Krishnamoorthy, Samreen Ahmed, Yang Lim, R. Alex Wu, Raphael Pavani, Manal S. Zaher, André Nussenzweig, Markus Räschle, Thomas E. Wilson, Thomas W. Glover, Johannes C. Walter, David Pellman

## Abstract

Cells entering mitosis with incompletely replicated DNA face catastrophic chromosome segregation failure. During interphase, the replisome-associated E3 ubiquitin ligase TRAIP ubiquitylates barriers in front of the fork to allow replisome progression. In mitosis, TRAIP is reprogrammed from a *trans*-acting to a *cis*-acting ligase that can ubiquitylate the replisome itself. This enables the processing of unreplicated DNA by promoting replisome disassembly, fork breakage, and joining of the broken chromosome arms. Here, we describe a mechanism for this reprogramming: the ATPase TTF2 is recruited to the replisome, where its non-catalytic N-terminal domain tethers Cyclin B-CDK1-phosphorylated TRAIP to the leading strand DNA polymerase ε in a geometry that allows replisome ubiquitylation. Thus, a phospho-regulated architectural switch alters replisome organization in mitosis to safeguard genome integrity before chromosome segregation.
