## Supplementary material for "A CDK1 phospho-switch reprograms TRAIP to unload replisomes in mitosis": Table s2

### Sheet: Sheet1
Table S2: Confidence metrics for predictions described in the text (see sheet 2 for metric definitions).
All confidence metrics are calculated relative to the interaction with Protein 1. We use human names to refer to proteins in all organisms. SPOC scores (Schmid and Walter, 2024) are only calculated for human binary pairs.
Organism	AlphaFold	Protein 1	Protein 2	pDOCKQ	ipTM	avg_models	# Models Folded	PAE	pLDDT	SPOC
H.sapiens	AF-M	TTF2 (1-200)	TRAIP(1-75)	0.152	0.137	0.244	5	13.85	65.2	0.349
H.sapiens	AF-M	TTF2 (1-200)	TRAIP(76-294)	0.042	0.122	0.2	5	14.6	69.8	0.164
H.sapiens	AF-M	TTF2 (1-200)	TRAIP(295-469)	0.257	0.704	0.356	5	3.9	79.1	0.337
X. laevis	AF-M	TTF2 (1-95)	TRAIP(1-75)	0.104	0.21	0.232	5	13.17	70.2	N/A
X. laevis	AF-M	TTF2 (1-95)	TRAIP(76-294)	0.037	0.355	0.2	5	10.5	68.6	N/A
X. laevis	AF-M	TTF2 (1-95)	TRAIP(295-469)	0.362	0.797	0.338	5	1.84	86.3	N/A
H.sapiens	AF-M	TTF2 (1-95)	TRAIP(280-339)	0.553	0.54	0.32	5	4.2	77.4	0.659
X. laevis	AF-M	TTF2 (1-95)	TRAIP(280-339)	0.682	0.76	0.54	5	1.7	87.1	N/A
H.sapiens	AF3	TTF2 (1-95)	TRAIP(280-339 pS295,pT324)	N/A	0.62	N/A	5	N/A	N/A	N/A
X. laevis	AF3	TTF2 (1-95)	TRAIP(280-339 pS295,pT324)	N/A	0.64	N/A	5	N/A	N/A	N/A
H.sapiens	AF-M	TTF2 (1-200)	POLE2	0.617	0.76	0.88	5	2.5	88.5	0.623
X. laevis	AF-M	TTF2 (1-200)	POLE2	0.604	0.71	0.9	5	2.5	86.9	N/A

### Sheet: Sheet2
Column in Sheet 1	Definition
pDOCKQ	pDOCKQ is a metric of prediction accuracy ranging from 0 to 1 (best) that takes into account the average pLDDT of all interacting residues and the number of interacting residues. High confidence predictions generally have a value > 0.23. We report here the highest pDOCKQ calculated across all models.
ipTM	One of the learned AlphaFold outputs which represents what the model believes the interface template modling score would be if there was an experimental interface to compare to. Ranges from 0 to 1 with values above 0.5 generally considered good. We report here the highest ipTM across all models.
avg_models	Protein pairs were folded using the three or five AF-M “models” (as specified in the denominator), and the average number of models that predicted the same interface was quantified and normalized by the number of models run.
PAE	The predicted alignment error (PAE, measured in angstroms) is a global measure of the predicted error in the relative positioning of two residues in a structure, ranging from 0 (best) to 30 Angstroms (worst). We calculated the average value for all pairs of interface residues for the highest confidence model.
pLDDT	The predicted local distance difference test (pLDDT) describes the confidence that an amino acid is positioned correctly relative to neighboring residues. pLDDT values range from 0 (worst) to 100 (best). We calculated the average pLDDT of all the residues at the PPI interface in the best model. Confident structure predictions generally have values >70
Classifier	Scores for the combined classifier, as described in this paper. Values above 0.5 are considered confident. See Figure 3F for FDR and Recall at different values and TN:TP ratios.
