## Supplementary material for "A CDK1 phospho-switch reprograms TRAIP to unload replisomes in mitosis": Table S3

### Sheet: Sheet1
Table S3. Cell lines used in the study
cell_line_name	comment	genotype_short	genotype_full
HCT116	parental line (TTF2 WT)	HCT116 parental (TTF2 WT)	HCT116 (ATCC)
CMS160	TTF2-degron + empty_vector	TTF2-dTAG-degron tetON_RFP	[HCT116_TTF2-dTAG-SMASh] tetON_V5-RFP
CMS142	TTF2-degron + TTF2-WT	TTF2-dTAG-degron tetON_TTF2-RFP (clone1)	[HCT116_TTF2-dTAG-SMASh] tetON_hTTF2-WT-V5-RFP
CMS163	TTF2-degron + TTF2-WT	TTF2-dTAG-degron tetON_TTF2-RFP (clone2)	[HCT116_TTF2-dTAG-SMASh] tetON_hTTF2-WT-V5-RFP
CMS195	TTF2-degron + TTF2-K16A	TTF2-dTAG-degron tetON_TTF2-K16A-RFP (clone1)	[HCT116_TTF2-dTAG-SMASh] tetON_hTTF2-K16A-V5-RFP
CMS204	TTF2-degron + TTF2-K16A	TTF2-dTAG-degron tetON_TTF2-K16A-RFP (clone2)	[HCT116_TTF2-dTAG-SMASh] tetON_hTTF2-K16A-V5-RFP
CMS202	TTF2-degron + TTF2-K16A-Δ(123-128)	TTF2-dTAG-degron tetON_TTF2-K16A-Δ(123-128)-RFP	[HCT116_TTF2-dTAG-SMASh] tetON_hTTF2-K16A-Δ(123-128)-V5-RFP
CMS145	TTF2-degron + TTF2-ΔN	TTF2-dTAG-degron tetON_TTF2-Δ(2-479)-RFP	[HCT116_TTF2-dTAG-SMASh] tetON_hTTF2-Δ(2-479)-V5-RFP
CMS147	TTF2-degron + TTF2-ΔC	TTF2-dTAG-degron tetON_TTF2-Δ(570-1162)-RFP	[HCT116_TTF2-dTAG-SMASh] tetON_hTTF2-Δ(570-1162)-V5-RFP
CMS149	TTF2-degron + TTF2-K602A	TTF2-dTAG-degron tetON_TTF2-K602A-RFP	[HCT116_TTF2-dTAG-SMASh] tetON_hTTF2-K602A-V5-RFP
CMS158	TTF2-degron	TTF2-dTAG-degron	[HCT116_TTF2-dTAG-SMASh]
CMS183	TRAIP-degron	TRAIP-AID	[HCT116_CMV-OsTIR(F74G)] TRAIP-mAID-Clover
